# Potentiation of Acetamiprid Toxicity by Herbicide and Fungicide: Triple Mixture Outperforms Binary Combination

**DOI:** 10.1101/2025.10.15.682505

**Authors:** Jan Erik Sedlmeier, Emma Gamer, Birgit Höglinger, Frank Walker, Carsten A Brühl, Georg Petschenka

## Abstract

Pesticides are considered a major driver of insect decline, and non-target organisms in agricultural landscapes are frequently exposed to complex mixtures of agrochemicals. However, despite extensive research on mixture toxicity, most studies have predominantly focused on binary combinations, well-known synergistic interactions, and insecticide-fungicide mixtures, while other pesticide classes such as herbicides and higher-order mixtures remain underrepresented. In this study, we investigated the effects of binary and ternary combinations of representative active substances from three major pesticide classes: acetamiprid (insecticide), fluopyram (fungicide), and terbuthylazine (herbicide). We conducted acute contact dose-response assays on the non-target insect *Oncopeltus fasciatus*. While only acetamiprid showed acute toxicity when applied individually, its combination with terbuthylazine significantly increased toxicity, reducing the median effective dose (ED_50_) by a factor of 2.7. A similar, although not statistically significant, trend was observed for the combination with fluopyram. The mixture of all three compounds resulted in a marked increase in toxicity, exceeding the effects observed in any binary or single-substance treatment. These mixture effects deviate from classical additivity assumptions and can be interpreted as a potentiation of acetamiprid toxicity. While potential causes are discussed, the underlying mechanisms remain unclear. Our findings add to the growing body of evidence suggesting that non-additive effects beyond well-established pesticide combinations may occur more frequently than previously assumed. The pronounced response in the ternary mixture further indicates that higher-order mixtures may pose particular challenges for environmental risk assessment. Although this study follows a conceptual approach, the selected substances and concentrations are aligned with agricultural use patterns. Overall, our results highlight the potential for unexpected mixture effects across pesticide classes and emphasize the need to account for such interactions in environmental risk assessment.
