## Supplementary Data for "Potentiation of Acetamiprid Toxicity by Herbicide and Fungicide: Triple Mixture Outperforms Binary Combination"

### Sheet: Single & Mixed Assays
Supplementary Data Sheet 1: Dose-response data for all single and mixed assays
treatment	concentration acetamiprid %	concentration acetamiprid [ng/µl]	concentration fluopyram [ng/µl]	concentration terbuthylazine [ng/µl]	replicate_id	cohort	dead	affected	dead_affected	not_affected	total	time_days
A	100	83.2			1	a	0	1	1	0	1	4
A	100	83.2			2	a	0	1	1	0	1	4
A	100	83.2			3	a	0	1	1	0	1	4
A	100	83.2			4	a	0	1	1	0	1	4
A	100	83.2			5	a	1	0	1	0	1	4
A	100	83.2			6	a	1	0	1	0	1	4
A	100	83.2			7	a	0	1	1	0	1	4
A	100	83.2			8	a	0	1	1	0	1	4
A	100	83.2			9	a	1	0	1	0	1	4
A	100	83.2			10	a	1	0	1	0	1	4
A	100	83.2			11	a	1	0	1	0	1	4
A	100	83.2			12	a	1	0	1	0	1	4
A	33.3	27.7056			1	a	1	0	1	0	1	4
A	33.3	27.7056			2	a	1	0	1	0	1	4
A	33.3	27.7056			3	a	0	1	1	0	1	4
A	33.3	27.7056			4	a	1	0	1	0	1	4
A	33.3	27.7056			5	a	0	1	1	0	1	4
A	33.3	27.7056			6	a	1	0	1	0	1	4
A	33.3	27.7056			7	a	1	0	1	0	1	4
A	33.3	27.7056			8	a	1	0	1	0	1	4
A	33.3	27.7056			9	a	1	0	1	0	1	4
A	33.3	27.7056			10	a	1	0	1	0	1	4
A	33.3	27.7056			11	a	1	0	1	0	1	4
A	33.3	27.7056			12	a	0	1	1	0	1	4
A	11.1	9.2352			1	a	1	0	1	0	1	4
A	11.1	9.2352			2	a	0	1	1	0	1	4
A	11.1	9.2352			3	a	0	1	1	0	1	4
A	11.1	9.2352			4	a	1	0	1	0	1	4
A	11.1	9.2352			5	a	1	0	1	0	1	4
A	11.1	9.2352			6	a	0	1	1	0	1	4
A	11.1	9.2352			7	a	1	0	1	0	1	4
A	11.1	9.2352			8	a	1	0	1	0	1	4
A	11.1	9.2352			9	a	0	1	1	0	1	4
A	11.1	9.2352			10	a	1	0	1	0	1	4
A	11.1	9.2352			11	a	0	1	1	0	1	4
A	11.1	9.2352			12	a	1	0	1	0	1	4
A	3.7	3.0784			1	a	0	0	0	1	1	4
A	3.7	3.0784			2	a	0	1	1	0	1	4
A	3.7	3.0784			3	a	1	0	1	0	1	4
A	3.7	3.0784			4	a	1	0	1	0	1	4
A	3.7	3.0784			5	a	1	0	1	0	1	4
A	3.7	3.0784			6	a	1	0	1	0	1	4
A	3.7	3.0784			7	a	0	0	0	1	1	4
A	3.7	3.0784			8	a	0	0	0	1	1	4
A	3.7	3.0784			9	a	1	0	1	0	1	4
A	3.7	3.0784			10	a	1	0	1	0	1	4
A	3.7	3.0784			11	a	0	1	1	0	1	4
A	3.7	3.0784			12	a	0	1	1	0	1	4
A	1.24	1.03168			1	a	0	1	1	0	1	4
A	1.24	1.03168			2	a	0	0	0	1	1	4
A	1.24	1.03168			3	a	0	0	0	1	1	4
A	1.24	1.03168			4	a	0	0	0	1	1	4
A	1.24	1.03168			5	a	0	0	0	1	1	4
A	1.24	1.03168			6	a	0	0	0	1	1	4
A	1.24	1.03168			7	a	0	0	0	1	1	4
A	1.24	1.03168			8	a	1	0	1	0	1	4
A	1.24	1.03168			9	a	0	1	1	0	1	4
A	1.24	1.03168			10	a	0	0	0	1	1	4
A	1.24	1.03168			11	a	0	0	0	1	1	4
A	1.24	1.03168			12	a	0	0	0	1	1	4
A	0.41	0.34112			1	a	0	0	0	1	1	4
A	0.41	0.34112			2	a	0	0	0	1	1	4
A	0.41	0.34112			3	a	0	0	0	1	1	4
A	0.41	0.34112			4	a	1	0	1	0	1	4
A	0.41	0.34112			5	a	0	0	0	1	1	4
A	0.41	0.34112			6	a	0	0	0	1	1	4
A	0.41	0.34112			7	a	0	0	0	1	1	4
A	0.41	0.34112			8	a	0	0	0	1	1	4
A	0.41	0.34112			9	a	0	0	0	1	1	4
A	0.41	0.34112			10	a	0	1	1	0	1	4
A	0.41	0.34112			11	a	0	0	0	1	1	4
A	0.41	0.34112			12	a	0	0	0	1	1	4
A	0	0			1	a	0	0	0	1	1	4
A	0	0			2	a	0	0	0	1	1	4
A	0	0			3	a	0	0	0	1	1	4
A	0	0			4	a	0	0	0	1	1	4
A	0	0			5	a	0	0	0	1	1	4
A	0	0			6	a	0	0	0	1	1	4
A	0	0			7	a	0	0	0	1	1	4
A	0	0			8	a	0	0	0	1	1	4
A	0	0			9	a	0	0	0	1	1	4
A	0	0			10	a	0	0	0	1	1	4
A	0	0			11	a	0	0	0	1	1	4
A	0	0			12	a	0	0	0	1	1	4
A	100	83.2			1	b	1	0	1	0	1	4
A	100	83.2			2	b	1	0	1	0	1	4
A	100	83.2			3	b	0	1	1	0	1	4
A	100	83.2			4	b	1	0	1	0	1	4
A	100	83.2			5	b	1	0	1	0	1	4
A	100	83.2			6	b	0	1	1	0	1	4
A	33.3	27.7056			1	b	1	0	1	0	1	4
A	33.3	27.7056			2	b	1	0	1	0	1	4
A	33.3	27.7056			3	b	0	1	1	0	1	4
A	33.3	27.7056			4	b	1	0	1	0	1	4
A	33.3	27.7056			5	b	1	0	1	0	1	4
A	33.3	27.7056			6	b	0	1	1	0	1	4
A	11.1	9.2352			1	b	0	1	1	0	1	4
A	11.1	9.2352			2	b	0	1	1	0	1	4
A	11.1	9.2352			3	b	0	1	1	0	1	4
A	11.1	9.2352			4	b	0	0	0	1	1	4
A	11.1	9.2352			5	b	0	1	1	0	1	4
A	11.1	9.2352			6	b	0	0	0	1	1	4
A	3.7	3.0784			1	b	0	1	1	0	1	4
A	3.7	3.0784			2	b	0	1	1	0	1	4
A	3.7	3.0784			3	b	0	0	0	1	1	4
A	3.7	3.0784			4	b	0	0	0	1	1	4
A	3.7	3.0784			5	b	0	1	1	0	1	4
A	3.7	3.0784			6	b	0	1	1	0	1	4
A	1.24	1.03168			1	b	0	0	0	1	1	4
A	1.24	1.03168			2	b	1	0	1	0	1	4
A	1.24	1.03168			3	b	0	0	0	1	1	4
A	1.24	1.03168			4	b	0	0	0	1	1	4
A	1.24	1.03168			5	b	0	0	0	1	1	4
A	1.24	1.03168			6	b	0	1	1	0	1	4
A	0.41	0.34112			1	b	0	0	0	1	1	4
A	0.41	0.34112			2	b	0	0	0	1	1	4
A	0.41	0.34112			3	b	0	1	1	0	1	4
A	0.41	0.34112			4	b	0	0	0	1	1	4
A	0.41	0.34112			5	b	0	0	0	1	1	4
A	0.41	0.34112			6	b	0	0	0	1	1	4
A	0	0			1	b	0	0	0	1	1	4
A	0	0			2	b	0	0	0	1	1	4
A	0	0			3	b	0	0	0	1	1	4
A	0	0			4	b	0	0	0	1	1	4
A	0	0			5	b	0	0	0	1	1	4
A	0	0			6	b	0	0	0	1	1	4
F			990		1	c	0	0	0	1	1	4
F			990		2	c	0	0	0	1	1	4
F			990		3	c	0	0	0	1	1	4
F			990		4	c	0	0	0	1	1	4
F			990		5	c	0	0	0	1	1	4
F			990		6	c	0	0	0	1	1	4
F			329.7		1	c	0	0	0	1	1	4
F			329.7		2	c	0	0	0	1	1	4
F			329.7		3	c	0	0	0	1	1	4
F			329.7		4	c	0	0	0	1	1	4
F			329.7		5	c	0	0	0	1	1	4
F			329.7		6	c	0	0	0	1	1	4
F			109.9		1	c	0	0	0	1	1	4
F			109.9		2	c	0	0	0	1	1	4
F			109.9		3	c	0	0	0	1	1	4
F			109.9		4	c	0	0	0	1	1	4
F			109.9		5	c	1	0	1	0	1	4
F			109.9		6	c	0	0	0	1	1	4
F			36.6		1	c	0	0	0	1	1	4
F			36.6		2	c	0	0	0	1	1	4
F			36.6		3	c	0	0	0	1	1	4
F			36.6		4	c	0	0	0	1	1	4
F			36.6		5	c	0	0	0	1	1	4
F			36.6		6	c	0	0	0	1	1	4
F			12.3		1	c	0	0	0	1	1	4
F			12.3		2	c	0	0	0	1	1	4
F			12.3		3	c	0	0	0	1	1	4
F			12.3		4	c	0	0	0	1	1	4
F			12.3		5	c	0	0	0	1	1	4
F			12.3		6	c	0	0	0	1	1	4
F			4.1		1	c	0	0	0	1	1	4
F			4.1		2	c	0	0	0	1	1	4
F			4.1		3	c	0	0	0	1	1	4
F			4.1		4	c	0	0	0	1	1	4
F			4.1		5	c	0	0	0	1	1	4
F			4.1		6	c	0	0	0	1	1	4
F			0		1	c	0	0	0	1	1	4
F			0		2	c	0	0	0	1	1	4
F			0		3	c	0	0	0	1	1	4
F			0		4	c	0	0	0	1	1	4
F			0		5	c	0	0	0	1	1	4
F			0		6	c	0	0	0	1	1	4
F			990		1	d	0	0	0	1	1	4
F			990		2	d	0	0	0	1	1	4
F			990		3	d	0	0	0	1	1	4
F			990		4	d	0	0	0	1	1	4
F			990		5	d	0	0	0	1	1	4
F			990		6	d	0	0	0	1	1	4
F			329.7		1	d	0	0	0	1	1	4
F			329.7		2	d	0	0	0	1	1	4
F			329.7		3	d	0	0	0	1	1	4
F			329.7		4	d	0	0	0	1	1	4
F			329.7		5	d	0	0	0	1	1	4
F			329.7		6	d	1	0	1	0	1	4
F			109.9		1	d	0	0	0	1	1	4
F			109.9		2	d	0	0	0	1	1	4
F			109.9		3	d	0	0	0	1	1	4
F			109.9		4	d	0	0	0	1	1	4
F			109.9		5	d	0	0	0	1	1	4
F			109.9		6	d	0	0	0	1	1	4
F			36.6		1	d	0	0	0	1	1	4
F			36.6		2	d	0	0	0	1	1	4
F			36.6		3	d	0	0	0	1	1	4
F			36.6		4	d	0	0	0	1	1	4
F			36.6		5	d	0	0	0	1	1	4
F			36.6		6	d	0	0	0	1	1	4
F			12.3		1	d	0	0	0	1	1	4
F			12.3		2	d	0	0	0	1	1	4
F			12.3		3	d	0	0	0	1	1	4
F			12.3		4	d	0	0	0	1	1	4
F			12.3		5	d	0	0	0	1	1	4
F			12.3		6	d	0	0	0	1	1	4
F			4.1		1	d	0	0	0	1	1	4
F			4.1		2	d	0	0	0	1	1	4
F			4.1		3	d	0	0	0	1	1	4
F			4.1		4	d	0	0	0	1	1	4
F			4.1		5	d	0	0	0	1	1	4
F			4.1		6	d	0	0	0	1	1	4
F			0		1	d	0	0	0	1	1	4
F			0		2	d	0	0	0	1	1	4
F			0		3	d	0	0	0	1	1	4
F			0		4	d	0	0	0	1	1	4
F			0		5	d	0	0	0	1	1	4
F			0		6	d	0	0	0	1	1	4
T				3694	1	e	0	0	0	1	1	4
T				3694	2	e	0	0	0	1	1	4
T				3694	3	e	0	0	0	1	1	4
T				3694	4	e	0	0	0	1	1	4
T				3694	5	e	0	0	0	1	1	4
T				3694	6	e	0	0	0	1	1	4
T				1230.1	1	e	0	0	0	1	1	4
T				1230.1	2	e	0	0	0	1	1	4
T				1230.1	3	e	0	0	0	1	1	4
T				1230.1	4	e	0	0	0	1	1	4
T				1230.1	5	e	0	0	0	1	1	4
T				1230.1	6	e	0	0	0	1	1	4
T				410	1	e	0	0	0	1	1	4
T				410	2	e	0	0	0	1	1	4
T				410	3	e	0	0	0	1	1	4
T				410	4	e	0	0	0	1	1	4
T				410	5	e	0	0	0	1	1	4
T				410	6	e	0	0	0	1	1	4
T				136.7	1	e	0	0	0	1	1	4
T				136.7	2	e	0	0	0	1	1	4
T				136.7	3	e	0	0	0	1	1	4
T				136.7	4	e	0	0	0	1	1	4
T				136.7	5	e	0	0	0	1	1	4
T				136.7	6	e	0	0	0	1	1	4
T				45.8	1	e	0	0	0	1	1	4
T				45.8	2	e	0	0	0	1	1	4
T				45.8	3	e	0	0	0	1	1	4
T				45.8	4	e	0	0	0	1	1	4
T				45.8	5	e	0	0	0	1	1	4
T				45.8	6	e	0	0	0	1	1	4
T				15.1	1	e	0	0	0	1	1	4
T				15.1	2	e	0	0	0	1	1	4
T				15.1	3	e	0	0	0	1	1	4
T				15.1	4	e	0	0	0	1	1	4
T				15.1	5	e	0	0	0	1	1	4
T				15.1	6	e	0	0	0	1	1	4
T				0	1	e	0	0	0	1	1	4
T				0	2	e	1	0	1	0	1	4
T				0	3	e	0	0	0	1	1	4
T				0	4	e	0	0	0	1	1	4
T				0	5	e	0	0	0	1	1	4
T				0	6	e	0	0	0	1	1	4
T				3694	1	f	0	0	0	1	1	4
T				3694	2	f	0	0	0	1	1	4
T				3694	3	f	0	0	0	1	1	4
T				3694	4	f	0	0	0	1	1	4
T				3694	5	f	0	0	0	1	1	4
T				3694	6	f	0	0	0	1	1	4
T				1230.1	1	f	0	0	0	1	1	4
T				1230.1	2	f	0	0	0	1	1	4
T				1230.1	3	f	0	0	0	1	1	4
T				1230.1	4	f	0	0	0	1	1	4
T				1230.1	5	f	0	0	0	1	1	4
T				1230.1	6	f	0	0	0	1	1	4
T				410	1	f	0	0	0	1	1	4
T				410	2	f	0	0	0	1	1	4
T				410	3	f	0	0	0	1	1	4
T				410	4	f	0	0	0	1	1	4
T				410	5	f	0	0	0	1	1	4
T				410	6	f	0	0	0	1	1	4
T				136.7	1	f	0	0	0	1	1	4
T				136.7	2	f	1	0	1	0	1	4
T				136.7	3	f	0	0	0	1	1	4
T				136.7	4	f	0	0	0	1	1	4
T				136.7	5	f	0	0	0	1	1	4
T				136.7	6	f	0	0	0	1	1	4
T				45.8	1	f	0	0	0	1	1	4
T				45.8	2	f	0	0	0	1	1	4
T				45.8	3	f	0	0	0	1	1	4
T				45.8	4	f	0	0	0	1	1	4
T				45.8	5	f	1	0	1	0	1	4
T				45.8	6	f	0	0	0	1	1	4
T				15.1	1	f	0	0	0	1	1	4
T				15.1	2	f	0	0	0	1	1	4
T				15.1	3	f	0	0	0	1	1	4
T				15.1	4	f	0	0	0	1	1	4
T				15.1	5	f	0	0	0	1	1	4
T				15.1	6	f	0	0	0	1	1	4
T				0	1	f	0	0	0	1	1	4
T				0	2	f	0	0	0	1	1	4
T				0	3	f	0	0	0	1	1	4
T				0	4	f	0	0	0	1	1	4
T				0	5	f	1	0	1	0	1	4
T				0	6	f	0	0	0	1	1	4
AF	100	83.2	990		1	g	1	0	1	0	1	4
AF	100	83.2	990		2	g	1	0	1	0	1	4
AF	100	83.2	990		3	g	1	0	1	0	1	4
AF	100	83.2	990		4	g	0	1	1	0	1	4
AF	100	83.2	990		5	g	0	1	1	0	1	4
AF	100	83.2	990		6	g	1	0	1	0	1	4
AF	33.3	27.7056	990		1	g	1	0	1	0	1	4
AF	33.3	27.7056	990		2	g	1	0	1	0	1	4
AF	33.3	27.7056	990		3	g	1	0	1	0	1	4
AF	33.3	27.7056	990		4	g	0	1	1	0	1	4
AF	33.3	27.7056	990		5	g	1	0	1	0	1	4
AF	33.3	27.7056	990		6	g	1	0	1	0	1	4
AF	11.1	9.2352	990		1	g	1	0	1	0	1	4
AF	11.1	9.2352	990		2	g	1	0	1	0	1	4
AF	11.1	9.2352	990		3	g	1	0	1	0	1	4
AF	11.1	9.2352	990		4	g	0	1	1	0	1	4
AF	11.1	9.2352	990		5	g	0	1	1	0	1	4
AF	11.1	9.2352	990		6	g	0	1	1	0	1	4
AF	3.7	3.0784	990		1	g	0	1	1	0	1	4
AF	3.7	3.0784	990		2	g	1	0	1	0	1	4
AF	3.7	3.0784	990		3	g	0	1	1	0	1	4
AF	3.7	3.0784	990		4	g	0	1	1	0	1	4
AF	3.7	3.0784	990		5	g	0	0	0	1	1	4
AF	3.7	3.0784	990		6	g	0	1	1	0	1	4
AF	1.24	1.03168	990		1	g	0	0	0	1	1	4
AF	1.24	1.03168	990		2	g	0	0	0	1	1	4
AF	1.24	1.03168	990		3	g	0	0	0	1	1	4
AF	1.24	1.03168	990		4	g	0	0	0	1	1	4
AF	1.24	1.03168	990		5	g	0	0	0	1	1	4
AF	1.24	1.03168	990		6	g	0	0	0	1	1	4
AF	0.41	0.34112	990		1	g	0	0	0	1	1	4
AF	0.41	0.34112	990		2	g	0	0	0	1	1	4
AF	0.41	0.34112	990		3	g	0	1	1	0	1	4
AF	0.41	0.34112	990		4	g	0	0	0	1	1	4
AF	0.41	0.34112	990		5	g	0	0	0	1	1	4
AF	0.41	0.34112	990		6	g	0	0	0	1	1	4
AF	0	0	0		1	g	0	0	0	1	1	4
AF	0	0	0		2	g	0	0	0	1	1	4
AF	0	0	0		3	g	0	0	0	1	1	4
AF	0	0	0		4	g	0	0	0	1	1	4
AF	0	0	0		5	g	0	0	0	1	1	4
AF	0	0	0		6	g	0	0	0	1	1	4
AF	100	83.2	990		1	h	1	0	1	0	1	4
AF	100	83.2	990		2	h	1	0	1	0	1	4
AF	100	83.2	990		3	h	1	0	1	0	1	4
AF	100	83.2	990		4	h	1	0	1	0	1	4
AF	100	83.2	990		5	h	1	0	1	0	1	4
AF	100	83.2	990		6	h	1	0	1	0	1	4
AF	33.3	27.7056	990		1	h	1	0	1	0	1	4
AF	33.3	27.7056	990		2	h	0	1	1	0	1	4
AF	33.3	27.7056	990		3	h	0	1	1	0	1	4
AF	33.3	27.7056	990		4	h	0	1	1	0	1	4
AF	33.3	27.7056	990		5	h	1	0	1	0	1	4
AF	33.3	27.7056	990		6	h	0	1	1	0	1	4
AF	11.1	9.2352	990		1	h	0	1	1	0	1	4
AF	11.1	9.2352	990		2	h	1	0	1	0	1	4
AF	11.1	9.2352	990		3	h	1	0	1	0	1	4
AF	11.1	9.2352	990		4	h	1	0	1	0	1	4
AF	11.1	9.2352	990		5	h	1	0	1	0	1	4
AF	11.1	9.2352	990		6	h	1	0	1	0	1	4
AF	3.7	3.0784	990		1	h	0	1	1	0	1	4
AF	3.7	3.0784	990		2	h	1	0	1	0	1	4
AF	3.7	3.0784	990		3	h	0	1	1	0	1	4
AF	3.7	3.0784	990		4	h	0	0	0	1	1	4
AF	3.7	3.0784	990		5	h	1	0	0	1	1	4
AF	3.7	3.0784	990		6	h	0	1	1	0	1	4
AF	1.24	1.03168	990		1	h	0	1	1	0	1	4
AF	1.24	1.03168	990		2	h	0	1	1	0	1	4
AF	1.24	1.03168	990		3	h	0	1	1	0	1	4
AF	1.24	1.03168	990		4	h	0	1	1	0	1	4
AF	1.24	1.03168	990		5	h	1	0	1	0	1	4
AF	1.24	1.03168	990		6	h	0	0	0	1	1	4
AF	0.41	0.34112	990		1	h	0	1	1	0	1	4
AF	0.41	0.34112	990		2	h	0	0	0	1	1	4
AF	0.41	0.34112	990		3	h	0	0	0	1	1	4
AF	0.41	0.34112	990		4	h	0	0	0	1	1	4
AF	0.41	0.34112	990		5	h	0	0	0	1	1	4
AF	0.41	0.34112	990		6	h	0	0	0	1	1	4
AF	0	0	0		1	h	0	0	0	1	1	4
AF	0	0	0		2	h	0	0	0	1	1	4
AF	0	0	0		3	h	0	0	0	1	1	4
AF	0	0	0		4	h	0	0	0	1	1	4
AF	0	0	0		5	h	0	0	0	1	1	4
AF	0	0	0		6	h	0	0	0	1	1	4
AF	100	83.2	990		1	i	1	0	1	0	1	4
AF	100	83.2	990		2	i	1	0	1	0	1	4
AF	100	83.2	990		3	i	1	0	1	0	1	4
AF	100	83.2	990		4	i	1	0	1	0	1	4
AF	100	83.2	990		5	i	1	0	1	0	1	4
AF	100	83.2	990		6	i	1	0	1	0	1	4
AF	33.3	27.7056	990		1	i	1	0	1	0	1	4
AF	33.3	27.7056	990		2	i	1	0	1	0	1	4
AF	33.3	27.7056	990		3	i	1	0	1	0	1	4
AF	33.3	27.7056	990		4	i	1	0	1	0	1	4
AF	33.3	27.7056	990		5	i	1	0	1	0	1	4
AF	33.3	27.7056	990		6	i	1	0	1	0	1	4
AF	11.1	9.2352	990		1	i	0	1	1	0	1	4
AF	11.1	9.2352	990		2	i	0	1	1	0	1	4
AF	11.1	9.2352	990		3	i	1	0	1	0	1	4
AF	11.1	9.2352	990		4	i	0	1	1	0	1	4
AF	11.1	9.2352	990		5	i	0	1	1	0	1	4
AF	11.1	9.2352	990		6	i	0	1	1	0	1	4
AF	3.7	3.0784	990		1	i	1	0	1	0	1	4
AF	3.7	3.0784	990		2	i	0	1	1	0	1	4
AF	3.7	3.0784	990		3	i	0	1	1	0	1	4
AF	3.7	3.0784	990		4	i	0	0	0	1	1	4
AF	3.7	3.0784	990		5	i	1	0	1	0	1	4
AF	3.7	3.0784	990		6	i	0	1	1	0	1	4
AF	1.24	1.03168	990		1	i	0	0	0	1	1	4
AF	1.24	1.03168	990		2	i	0	0	0	1	1	4
AF	1.24	1.03168	990		3	i	0	0	0	1	1	4
AF	1.24	1.03168	990		4	i	0	0	0	1	1	4
AF	1.24	1.03168	990		5	i	0	0	0	1	1	4
AF	1.24	1.03168	990		6	i	1	0	1	0	1	4
AF	0.41	0.34112	990		1	i	0	0	0	1	1	4
AF	0.41	0.34112	990		2	i	0	0	0	1	1	4
AF	0.41	0.34112	990		3	i	0	0	0	1	1	4
AF	0.41	0.34112	990		4	i	0	0	0	1	1	4
AF	0.41	0.34112	990		5	i	0	0	0	1	1	4
AF	0.41	0.34112	990		6	i	0	0	0	1	1	4
AF	0	0	0		1	i	0	0	0	1	1	4
AF	0	0	0		2	i	0	0	0	1	1	4
AF	0	0	0		3	i	0	0	0	1	1	4
AF	0	0	0		4	i	0	0	0	1	1	4
AF	0	0	0		5	i	0	0	0	1	1	4
AF	0	0	0		6	i	0	0	0	1	1	4
AFT	100	83.2	990	3694	1	j	1	0	1	0	1	4
AFT	100	83.2	990	3694	2	j	1	0	1	0	1	4
AFT	100	83.2	990	3694	3	j	1	0	1	0	1	4
AFT	100	83.2	990	3694	4	j	1	0	1	0	1	4
AFT	100	83.2	990	3694	5	j	0	1	1	0	1	4
AFT	100	83.2	990	3694	6	j	1	0	1	0	1	4
AFT	33.3	27.7056	990	3694	1	j	1	0	1	0	1	4
AFT	33.3	27.7056	990	3694	2	j	1	0	1	0	1	4
AFT	33.3	27.7056	990	3694	3	j	1	0	1	0	1	4
AFT	33.3	27.7056	990	3694	4	j	1	0	1	0	1	4
AFT	33.3	27.7056	990	3694	5	j	1	0	1	0	1	4
AFT	33.3	27.7056	990	3694	6	j	1	0	1	0	1	4
AFT	11.1	9.2352	990	3694	1	j	1	0	1	0	1	4
AFT	11.1	9.2352	990	3694	2	j	1	0	1	0	1	4
AFT	11.1	9.2352	990	3694	3	j	1	0	1	0	1	4
AFT	11.1	9.2352	990	3694	4	j	1	0	1	0	1	4
AFT	11.1	9.2352	990	3694	5	j	1	0	1	0	1	4
AFT	11.1	9.2352	990	3694	6	j	0	1	1	0	1	4
AFT	3.7	3.0784	990	3694	1	j	1	0	1	0	1	4
AFT	3.7	3.0784	990	3694	2	j	1	0	1	0	1	4
AFT	3.7	3.0784	990	3694	3	j	1	0	1	0	1	4
AFT	3.7	3.0784	990	3694	4	j	1	0	1	0	1	4
AFT	3.7	3.0784	990	3694	5	j	0	1	1	0	1	4
AFT	3.7	3.0784	990	3694	6	j	1	0	1	0	1	4
AFT	1.24	1.03168	990	3694	1	j	1	0	1	0	1	4
AFT	1.24	1.03168	990	3694	2	j	1	0	1	0	1	4
AFT	1.24	1.03168	990	3694	3	j	1	0	1	0	1	4
AFT	1.24	1.03168	990	3694	4	j	1	0	1	0	1	4
AFT	1.24	1.03168	990	3694	5	j	1	0	1	0	1	4
AFT	1.24	1.03168	990	3694	6	j	1	0	1	0	1	4
AFT	0.41	0.34112	990	3694	1	j	1	0	1	0	1	4
AFT	0.41	0.34112	990	3694	2	j	1	0	1	0	1	4
AFT	0.41	0.34112	990	3694	3	j	1	0	1	0	1	4
AFT	0.41	0.34112	990	3694	4	j	1	0	1	0	1	4
AFT	0.41	0.34112	990	3694	5	j	1	0	1	0	1	4
AFT	0.41	0.34112	990	3694	6	j	1	0	1	0	1	4
AFT	0	0	0	0	1	j	1	0	1	0	1	4
AFT	0	0	0	0	2	j	0	0	0	1	1	4
AFT	0	0	0	0	3	j	0	0	0	1	1	4
AFT	0	0	0	0	4	j	0	0	0	1	1	4
AFT	0	0	0	0	5	j	0	0	0	1	1	4
AFT	0	0	0	0	6	j	0	0	0	1	1	4
AFT	100	83.2	990	3694	1	k	1	0	1	0	1	4
AFT	100	83.2	990	3694	2	k	1	0	1	0	1	4
AFT	100	83.2	990	3694	3	k	1	0	1	0	1	4
AFT	100	83.2	990	3694	4	k	1	0	1	0	1	4
AFT	100	83.2	990	3694	5	k	1	0	1	0	1	4
AFT	100	83.2	990	3694	6	k	1	0	1	0	1	4
AFT	33.3	27.7056	990	3694	1	k	1	0	1	0	1	4
AFT	33.3	27.7056	990	3694	2	k	1	0	1	0	1	4
AFT	33.3	27.7056	990	3694	3	k	1	0	1	0	1	4
AFT	33.3	27.7056	990	3694	4	k	1	0	1	0	1	4
AFT	33.3	27.7056	990	3694	5	k	0	1	1	0	1	4
AFT	33.3	27.7056	990	3694	6	k	1	0	1	0	1	4
AFT	11.1	9.2352	990	3694	1	k	1	0	1	0	1	4
AFT	11.1	9.2352	990	3694	2	k	1	0	1	0	1	4
AFT	11.1	9.2352	990	3694	3	k	1	0	1	0	1	4
AFT	11.1	9.2352	990	3694	4	k	1	0	1	0	1	4
AFT	11.1	9.2352	990	3694	5	k	0	1	1	0	1	4
AFT	11.1	9.2352	990	3694	6	k	1	0	1	0	1	4
AFT	3.7	3.0784	990	3694	1	k	1	0	1	0	1	4
AFT	3.7	3.0784	990	3694	2	k	0	1	1	0	1	4
AFT	3.7	3.0784	990	3694	3	k	0	1	1	0	1	4
AFT	3.7	3.0784	990	3694	4	k	1	0	1	0	1	4
AFT	3.7	3.0784	990	3694	5	k	1	0	1	0	1	4
AFT	3.7	3.0784	990	3694	6	k	1	0	1	0	1	4
AFT	1.24	1.03168	990	3694	1	k	1	0	1	0	1	4
AFT	1.24	1.03168	990	3694	2	k	1	0	1	0	1	4
AFT	1.24	1.03168	990	3694	3	k	1	0	1	0	1	4
AFT	1.24	1.03168	990	3694	4	k	1	0	1	0	1	4
AFT	1.24	1.03168	990	3694	5	k	1	0	1	0	1	4
AFT	1.24	1.03168	990	3694	6	k	1	0	1	0	1	4
AFT	0.41	0.34112	990	3694	1	k	1	0	1	0	1	4
AFT	0.41	0.34112	990	3694	2	k	1	0	1	0	1	4
AFT	0.41	0.34112	990	3694	3	k	1	0	1	0	1	4
AFT	0.41	0.34112	990	3694	4	k	1	0	1	0	1	4
AFT	0.41	0.34112	990	3694	5	k	1	0	1	0	1	4
AFT	0.41	0.34112	990	3694	6	k	1	0	1	0	1	4
AFT	0	0	0	0	1	k	0	0	0	1	1	4
AFT	0	0	0	0	2	k	0	0	0	1	1	4
AFT	0	0	0	0	3	k	0	0	0	1	1	4
AFT	0	0	0	0	4	k	1	0	1	0	1	4
AFT	0	0	0	0	5	k	0	0	0	1	1	4
AFT	0	0	0	0	6	k	0	0	0	1	1	4
AT	100	83.2		3694	1	l	1	0	1	0	1	4
AT	100	83.2		3694	2	l	1	0	1	0	1	4
AT	100	83.2		3694	3	l	1	0	1	0	1	4
AT	100	83.2		3694	4	l	1	0	1	0	1	4
AT	100	83.2		3694	5	l	1	0	1	0	1	4
AT	100	83.2		3694	6	l	1	0	1	0	1	4
AT	33.3	27.7056		3694	1	l	1	0	1	0	1	4
AT	33.3	27.7056		3694	2	l	1	0	1	0	1	4
AT	33.3	27.7056		3694	3	l	1	0	1	0	1	4
AT	33.3	27.7056		3694	4	l	1	0	1	0	1	4
AT	33.3	27.7056		3694	5	l	1	0	1	0	1	4
AT	33.3	27.7056		3694	6	l	1	0	1	0	1	4
AT	11.1	9.2352		3694	1	l	1	0	1	0	1	4
AT	11.1	9.2352		3694	2	l	1	0	1	0	1	4
AT	11.1	9.2352		3694	3	l	1	0	1	0	1	4
AT	11.1	9.2352		3694	4	l	1	0	1	0	1	4
AT	11.1	9.2352		3694	5	l	1	0	1	0	1	4
AT	11.1	9.2352		3694	6	l	1	0	1	0	1	4
AT	3.7	3.0784		3694	1	l	1	0	1	0	1	4
AT	3.7	3.0784		3694	2	l	1	0	1	0	1	4
AT	3.7	3.0784		3694	3	l	0	1	1	0	1	4
AT	3.7	3.0784		3694	4	l	1	0	1	0	1	4
AT	3.7	3.0784		3694	5	l	1	0	1	0	1	4
AT	3.7	3.0784		3694	6	l	1	0	1	0	1	4
AT	1.24	1.03168		3694	1	l	0	0	0	1	1	4
AT	1.24	1.03168		3694	2	l	0	0	0	1	1	4
AT	1.24	1.03168		3694	3	l	0	0	0	1	1	4
AT	1.24	1.03168		3694	4	l	0	0	0	1	1	4
AT	1.24	1.03168		3694	5	l	0	1	1	0	1	4
AT	1.24	1.03168		3694	6	l	0	0	0	1	1	4
AT	0.41	0.34112		3694	1	l	0	0	0	1	1	4
AT	0.41	0.34112		3694	2	l	0	0	0	1	1	4
AT	0.41	0.34112		3694	3	l	0	0	0	1	1	4
AT	0.41	0.34112		3694	4	l	0	0	0	1	1	4
AT	0.41	0.34112		3694	5	l	0	0	0	1	1	4
AT	0.41	0.34112		3694	6	l	0	0	0	1	1	4
AT	0	0		0	1	l	0	0	0	1	1	4
AT	0	0		0	2	l	0	0	0	1	1	4
AT	0	0		0	3	l	0	0	0	1	1	4
AT	0	0		0	4	l	0	0	0	1	1	4
AT	0	0		0	5	l	0	0	0	1	1	4
AT	0	0		0	6	l	0	0	0	1	1	4
AT	100	83.2		3694	1	m	1	0	1	0	1	4
AT	100	83.2		3694	2	m	1	0	1	0	1	4
AT	100	83.2		3694	3	m	1	0	1	0	1	4
AT	100	83.2		3694	4	m	1	0	1	0	1	4
AT	100	83.2		3694	5	m	1	0	1	0	1	4
AT	100	83.2		3694	6	m	1	0	1	0	1	4
AT	33.3	27.7056		3694	1	m	1	0	1	0	1	4
AT	33.3	27.7056		3694	2	m	1	0	1	0	1	4
AT	33.3	27.7056		3694	3	m	1	0	1	0	1	4
AT	33.3	27.7056		3694	4	m	1	0	1	0	1	4
AT	33.3	27.7056		3694	5	m	0	1	1	0	1	4
AT	33.3	27.7056		3694	6	m	1	0	1	0	1	4
AT	11.1	9.2352		3694	1	m	1	0	1	0	1	4
AT	11.1	9.2352		3694	2	m	0	1	1	0	1	4
AT	11.1	9.2352		3694	3	m	0	1	1	0	1	4
AT	11.1	9.2352		3694	4	m	0	1	1	0	1	4
AT	11.1	9.2352		3694	5	m	0	1	1	0	1	4
AT	11.1	9.2352		3694	6	m	1	0	1	0	1	4
AT	3.7	3.0784		3694	1	m	1	0	1	0	1	4
AT	3.7	3.0784		3694	2	m	1	0	1	0	1	4
AT	3.7	3.0784		3694	3	m	1	0	1	0	1	4
AT	3.7	3.0784		3694	4	m	1	0	1	0	1	4
AT	3.7	3.0784		3694	5	m	1	0	1	0	1	4
AT	3.7	3.0784		3694	6	m	1	0	1	0	1	4
AT	1.24	1.03168		3694	1	m	1	0	1	0	1	4
AT	1.24	1.03168		3694	2	m	1	0	1	0	1	4
AT	1.24	1.03168		3694	3	m	0	1	1	0	1	4
AT	1.24	1.03168		3694	4	m	1	0	1	0	1	4
AT	1.24	1.03168		3694	5	m	0	0	0	1	1	4
AT	1.24	1.03168		3694	6	m	0	0	0	1	1	4
AT	0.41	0.34112		3694	1	m	0	0	0	1	1	4
AT	0.41	0.34112		3694	2	m	0	0	0	1	1	4
AT	0.41	0.34112		3694	3	m	0	0	0	1	1	4
AT	0.41	0.34112		3694	4	m	0	0	0	1	1	4
AT	0.41	0.34112		3694	5	m	0	0	0	1	1	4
AT	0.41	0.34112		3694	6	m	0	0	0	1	1	4
AT	0	0		0	1	m	0	0	0	1	1	4
AT	0	0		0	2	m	0	0	0	1	1	4
AT	0	0		0	3	m	0	0	0	1	1	4
AT	0	0		0	4	m	0	0	0	1	1	4
AT	0	0		0	5	m	0	0	0	1	1	4
AT	0	0		0	6	m	0	0	0	1	1	4
AT	100	83.2		3694	1	n	1	0	1	0	1	4
AT	100	83.2		3694	2	n	1	0	1	0	1	4
AT	100	83.2		3694	3	n	1	0	1	0	1	4
AT	100	83.2		3694	4	n	1	0	1	0	1	4
AT	100	83.2		3694	5	n	1	0	1	0	1	4
AT	100	83.2		3694	6	n	1	0	1	0	1	4
AT	33.3	27.7056		3694	1	n	1	0	1	0	1	4
AT	33.3	27.7056		3694	2	n	1	0	1	0	1	4
AT	33.3	27.7056		3694	3	n	1	0	1	0	1	4
AT	33.3	27.7056		3694	4	n	1	0	1	0	1	4
AT	33.3	27.7056		3694	5	n	1	0	1	0	1	4
AT	33.3	27.7056		3694	6	n	1	0	1	0	1	4
AT	11.1	9.2352		3694	1	n	1	0	1	0	1	4
AT	11.1	9.2352		3694	2	n	1	0	1	0	1	4
AT	11.1	9.2352		3694	3	n	1	0	1	0	1	4
AT	11.1	9.2352		3694	4	n	1	0	1	0	1	4
AT	11.1	9.2352		3694	5	n	1	0	1	0	1	4
AT	11.1	9.2352		3694	6	n	1	0	1	0	1	4
AT	3.7	3.0784		3694	1	n	0	1	1	0	1	4
AT	3.7	3.0784		3694	2	n	1	0	1	0	1	4
AT	3.7	3.0784		3694	3	n	1	0	1	0	1	4
AT	3.7	3.0784		3694	4	n	1	0	1	0	1	4
AT	3.7	3.0784		3694	5	n	1	0	1	0	1	4
AT	3.7	3.0784		3694	6	n	1	0	1	0	1	4
AT	1.24	1.03168		3694	1	n	0	1	1	0	1	4
AT	1.24	1.03168		3694	2	n	1	0	1	0	1	4
AT	1.24	1.03168		3694	3	n	1	0	1	0	1	4
AT	1.24	1.03168		3694	4	n	0	1	1	0	1	4
AT	1.24	1.03168		3694	5	n	0	1	1	0	1	4
AT	1.24	1.03168		3694	6	n	1	0	1	0	1	4
AT	0.41	0.34112		3694	1	n	1	0	1	0	1	4
AT	0.41	0.34112		3694	2	n	0	1	1	0	1	4
AT	0.41	0.34112		3694	3	n	0	1	1	0	1	4
AT	0.41	0.34112		3694	4	n	1	0	1	0	1	4
AT	0.41	0.34112		3694	5	n	0	1	1	0	1	4
AT	0.41	0.34112		3694	6	n	1	0	1	0	1	4
AT	0	0		0	1	n	0	0	0	1	1	4
AT	0	0		0	2	n	0	0	0	1	1	4
AT	0	0		0	3	n	0	0	0	1	1	4
AT	0	0		0	4	n	0	0	0	1	1	4
AT	0	0		0	5	n	0	0	0	1	1	4
AT	0	0		0	6	n	0	0	0	1	1	4
AFT	100	83.2	990	3694	1	o	1	0	1	0	1	4
AFT	100	83.2	990	3694	2	o	1	0	1	0	1	4
AFT	100	83.2	990	3694	3	o	1	0	1	0	1	4
AFT	100	83.2	990	3694	4	o	1	0	1	0	1	4
AFT	100	83.2	990	3694	5	o	1	0	1	0	1	4
AFT	100	83.2	990	3694	6	o	1	0	1	0	1	4
AFT	33.3	27.7056	990	3694	1	o	1	0	1	0	1	4
AFT	33.3	27.7056	990	3694	2	o	1	0	1	0	1	4
AFT	33.3	27.7056	990	3694	3	o	1	0	1	0	1	4
AFT	33.3	27.7056	990	3694	4	o	1	0	1	0	1	4
AFT	33.3	27.7056	990	3694	5	o	0	1	1	0	1	4
AFT	33.3	27.7056	990	3694	6	o	1	0	1	0	1	4
AFT	11.1	9.2352	990	3694	1	o	1	0	1	0	1	4
AFT	11.1	9.2352	990	3694	2	o	1	0	1	0	1	4
AFT	11.1	9.2352	990	3694	3	o	1	0	1	0	1	4
AFT	11.1	9.2352	990	3694	4	o	1	0	1	0	1	4
AFT	11.1	9.2352	990	3694	5	o	1	0	1	0	1	4
AFT	11.1	9.2352	990	3694	6	o	1	0	1	0	1	4
AFT	3.7	3.0784	990	3694	1	o	1	0	1	0	1	4
AFT	3.7	3.0784	990	3694	2	o	1	0	1	0	1	4
AFT	3.7	3.0784	990	3694	3	o	0	1	1	0	1	4
AFT	3.7	3.0784	990	3694	4	o	0	1	1	0	1	4
AFT	3.7	3.0784	990	3694	5	o	0	1	1	0	1	4
AFT	3.7	3.0784	990	3694	6	o	1	0	1	0	1	4
AFT	1.24	1.03168	990	3694	1	o	0	0	0	1	1	4
AFT	1.24	1.03168	990	3694	2	o	0	1	1	0	1	4
AFT	1.24	1.03168	990	3694	3	o	0	1	1	0	1	4
AFT	1.24	1.03168	990	3694	4	o	0	1	1	0	1	4
AFT	1.24	1.03168	990	3694	5	o	1	0	1	0	1	4
AFT	1.24	1.03168	990	3694	6	o	0	0	0	1	1	4
AFT	0.41	0.34112	990	3694	1	o	0	0	0	1	1	4
AFT	0.41	0.34112	990	3694	2	o	0	1	1	0	1	4
AFT	0.41	0.34112	990	3694	3	o	0	0	0	1	1	4
AFT	0.41	0.34112	990	3694	4	o	0	1	1	0	1	4
AFT	0.41	0.34112	990	3694	5	o	0	1	1	0	1	4
AFT	0.41	0.34112	990	3694	6	o	0	0	0	1	1	4
AFT	0	0	0	0	1	o	0	0	0	1	1	4
AFT	0	0	0	0	2	o	0	0	0	1	1	4
AFT	0	0	0	0	3	o	0	0	0	1	1	4
AFT	0	0	0	0	4	o	0	0	0	1	1	4
AFT	0	0	0	0	5	o	0	0	0	1	1	4
AFT	0	0	0	0	6	o	0	0	0	1	1	4

### Sheet: FT Suppl. Experiment
Supplementary Data Sheet 2: Response data for the supplementary fluopyram-terbuthylazine combination assay
treatment	concentration % of field rate	concentration fluopyram [ng/µl]	concentration terbuthylazine [ng/µl]	replicate_id	cohort	dead	affected	dead_affected	not_affected	total	time_days
FT	100	990	3694	a	A	0	0	0	1	1	4
FT	100	990	3694	b	A	0	0	0	1	1	4
FT	100	990	3694	c	A	0	0	0	1	1	4
FT	100	990	3694	d	A	0	0	0	1	1	4
FT	100	990	3694	e	A	0	0	0	1	1	4
FT	100	990	3694	f	A	0	0	0	1	1	4
FT	0	990	3694	g	A	0	0	0	1	1	4
FT	0	990	3694	h	A	0	0	0	1	1	4
FT	0	990	3694	i	A	0	0	0	1	1	4
FT	0	990	3694	j	A	0	0	0	1	1	4
FT	0	990	3694	k	A	0	0	0	1	1	4
FT	0	990	3694	l	A	0	0	0	1	1	4
